# LSD-pipeline: Causal Inference of miRNA Network Effects in Alzheimer’s Disease

**DOI:** 10.64898/2026.09.17.747423

**Authors:** Jian Shi

## Abstract

MicroRNAs (miRNAs) are implicated in Alzheimer’s disease (AD), but research has focused on individual miRNAs and direct targets. Existing approaches to miRNA regulation in AD identify associations rather than causal effects, and few methods estimate multi-stage chains from miRNAs through target genes to target transcription factor (TF) cascades. We developed the LSD pipeline (LASSO-SEM-DoWhy), integrating LASSO feature selection, multi-stage structural equation modeling, and DoWhy causal inference to identify and validate miRNA causal pathways in AD. Applying LSD to six blood miRNA and brain mRNA datasets, we identified four LSD-validated miRNAs (miR-30d-5p, miR-92a-3p, miR-296-5p, miR-193a-5p) as AD biomarkers, achieving >86% ROC accuracy in an independent validation cohort. Several miRNAs with no significant direct association with AD showed significant effects when estimated through their target networks, while others significant in direct analysis were not supported at the network level, underscoring the value of network-level analysis. Extending to the TF layer revealed complete miRNA → targets → TF cascades → AD causal chains, with HMGA1, NKX2-3, and PRRX2 as key intermediaries. Confirmed classic pathways converge primarily on tau pathology and synaptic dysfunction. miRNA effects were largely age-independent, suggesting miRNAs act as early initiators of AD pathogenesis. Beyond AD, the LSD pipeline provides a generalizable framework for uncovering causal regulatory mechanisms in other diseases.
