## Supplemental Table S3 for "LSD-pipeline: Causal Inference of miRNA Network Effects in Alzheimer’s Disease"

### Sheet: Table S3 206 TaegetGenes&Relati
miRNA_ID	p_value	target_gene	context_score
hsa-miR-122-5p	0.00951191	ALDOA	-0.53
hsa-miR-122-5p	0.00951191	CLIC1	-0.519
hsa-miR-122-5p	0.00951191	FUNDC2	-0.528
hsa-miR-122-5p	0.00951191	LMNB2	-0.512
hsa-miR-122-5p	0.00951191	P4HA1	-0.529
hsa-miR-122-5p	0.00951191	PRKRA	-0.595
hsa-miR-122-5p	0.00951191	RBP5	-0.519
hsa-miR-1249-3p	0.00027862	EPHB2	-0.575
hsa-miR-1249-3p	0.00027862	IQSEC1	-0.517
hsa-miR-1249-3p	0.00027862	PISD	-0.669
hsa-miR-1249-3p	0.00027862	PRPF31	-0.697
hsa-miR-1306-5p	1.35E-14	AVPI1	-0.504
hsa-miR-1306-5p	1.35E-14	CNPY3	-0.655
hsa-miR-1306-5p	1.35E-14	PHOSPHO1	-0.524
hsa-miR-1306-5p	1.35E-14	TMEM38B	-0.566
hsa-miR-133b	0.00012784	ACAT2	-0.782
hsa-miR-133b	0.00012784	AFTPH	-0.535
hsa-miR-133b	0.00012784	AGRP	-0.564
hsa-miR-133b	0.00012784	ANKRD28	-0.507
hsa-miR-133b	0.00012784	B3GALNT1	-0.539
hsa-miR-133b	0.00012784	C12orf43	-0.582
hsa-miR-133b	0.00012784	CCNDBP1	-0.549
hsa-miR-133b	0.00012784	CETN3	-0.868
hsa-miR-133b	0.00012784	CLTA	-0.775
hsa-miR-133b	0.00012784	CMTM6	-0.566
hsa-miR-133b	0.00012784	CNN2	-0.566
hsa-miR-133b	0.00012784	DOLPP1	-0.598
hsa-miR-133b	0.00012784	EMP2	-0.546
hsa-miR-133b	0.00012784	FTL	-0.864
hsa-miR-133b	0.00012784	GABARAPL1	-0.527
hsa-miR-133b	0.00012784	GABPB2	-0.515
hsa-miR-133b	0.00012784	GNB4	-0.511
hsa-miR-133b	0.00012784	GPM6A	-0.599
hsa-miR-133b	0.00012784	LANCL2	-0.58
hsa-miR-133b	0.00012784	LHFP	-0.599
hsa-miR-133b	0.00012784	NAGS	-0.507
hsa-miR-133b	0.00012784	PPP2CA	-0.647
hsa-miR-133b	0.00012784	PPP2CB	-0.628
hsa-miR-133b	0.00012784	PTBP1	-0.595
hsa-miR-133b	0.00012784	PTPRZ1	-0.598
hsa-miR-133b	0.00012784	RAP2C	-0.547
hsa-miR-133b	0.00012784	RBMX	-0.576
hsa-miR-133b	0.00012784	SGMS2	-0.625
hsa-miR-133b	0.00012784	SGPP1	-0.556
hsa-miR-133b	0.00012784	SGTB	-0.508
hsa-miR-133b	0.00012784	SLC30A7	-0.625
hsa-miR-133b	0.00012784	SLC6A1	-0.58
hsa-miR-133b	0.00012784	SMARCD1	-0.618
hsa-miR-133b	0.00012784	STOM	-0.508
hsa-miR-133b	0.00012784	STXBP6	-0.664
hsa-miR-133b	0.00012784	SUMO1	-0.559
hsa-miR-133b	0.00012784	TAGLN2	-0.525
hsa-miR-133b	0.00012784	TIMM17A	-0.738
hsa-miR-133b	0.00012784	TRIM44	-0.526
hsa-miR-133b	0.00012784	VKORC1	-0.698
hsa-miR-133b	0.00012784	VPS54	-0.565
hsa-miR-133b	0.00012784	ZC3H11A	-0.5
hsa-miR-133b	0.00012784	ZC3H14	-0.571
hsa-miR-145-5p	0.00399979	AKAP9	-0.504
hsa-miR-145-5p	0.00399979	CAPZB	-0.513
hsa-miR-145-5p	0.00399979	CTNNBIP1	-0.585
hsa-miR-145-5p	0.00399979	EIF3J	-0.572
hsa-miR-145-5p	0.00399979	FKBP3	-0.598
hsa-miR-145-5p	0.00399979	GABARAPL1	-0.507
hsa-miR-145-5p	0.00399979	MYO5A	-0.571
hsa-miR-145-5p	0.00399979	NDUFA4	-0.542
hsa-miR-145-5p	0.00399979	OTOR	-0.501
hsa-miR-145-5p	0.00399979	RNF170	-0.502
hsa-miR-145-5p	0.00399979	SNX24	-0.525
hsa-miR-149-5p	6.18E-13	DCTN2	-0.701
hsa-miR-149-5p	6.18E-13	DCTN2	-0.641
hsa-miR-149-5p	6.18E-13	DDI2	-0.51
hsa-miR-149-5p	6.18E-13	FASLG	-0.521
hsa-miR-149-5p	6.18E-13	IL6	-0.545
hsa-miR-149-5p	6.18E-13	MRPL3	-0.573
hsa-miR-149-5p	6.18E-13	PRDX6	-0.601
hsa-miR-149-5p	6.18E-13	RAP1A	-0.526
hsa-miR-149-5p	6.18E-13	RPS14	-0.538
hsa-miR-149-5p	6.18E-13	RSBN1L	-0.515
hsa-miR-149-5p	6.18E-13	RSC1A1	-0.577
hsa-miR-149-5p	6.18E-13	SH3GL3	-0.5
hsa-miR-149-5p	6.18E-13	SLC35B1	-0.501
hsa-miR-193a-5p	0.000849814	GBA2	-0.675
hsa-miR-193a-5p	0.000849814	NLN	-0.553
hsa-miR-193a-5p	0.000849814	RPS2	-0.576
hsa-miR-193a-5p	0.000849814	SLC30A5	-0.53
hsa-miR-193a-5p	0.000849814	UBE2D2	-0.622
hsa-miR-199b-5p	0.000814726	ARHGAP21	-0.656
hsa-miR-199b-5p	0.000814726	B3GNT1	-0.587
hsa-miR-199b-5p	0.000814726	C1GALT1	-0.503
hsa-miR-199b-5p	0.000814726	CCDC43	-0.57
hsa-miR-199b-5p	0.000814726	FAM107B	-0.551
hsa-miR-199b-5p	0.000814726	FLRT3	-0.571
hsa-miR-199b-5p	0.000814726	FZD6	-0.564
hsa-miR-199b-5p	0.000814726	HMCN1	-0.688
hsa-miR-199b-5p	0.000814726	MAB21L1	-0.678
hsa-miR-199b-5p	0.000814726	MAP3K11	-0.572
hsa-miR-199b-5p	0.000814726	MGAT4B	-0.671
hsa-miR-199b-5p	0.000814726	PODXL	-0.546
hsa-miR-199b-5p	0.000814726	RAB21	-0.593
hsa-miR-199b-5p	0.000814726	RASSF2	-0.51
hsa-miR-199b-5p	0.000814726	RGS10	-0.696
hsa-miR-199b-5p	0.000814726	SOS2	-0.504
hsa-miR-199b-5p	0.000814726	TAF9B	-0.546
hsa-miR-199b-5p	0.000814726	TGFB2	-0.582
hsa-miR-199b-5p	0.000814726	TIMM10	-0.765
hsa-miR-199b-5p	0.000814726	TMEM66	-0.536
hsa-miR-199b-5p	0.000814726	TSPAN6	-0.638
hsa-miR-199b-5p	0.000814726	TST	-0.911
hsa-miR-199b-5p	0.000814726	VPS26A	-0.574
hsa-miR-199b-5p	0.000814726	YIPF6	-0.648
hsa-miR-211-5p	3.94E-10	AP1S2	-0.527
hsa-miR-211-5p	3.94E-10	CACNG2	-0.634
hsa-miR-211-5p	3.94E-10	CAMK1	-0.587
hsa-miR-211-5p	3.94E-10	COX5A	-0.67
hsa-miR-211-5p	3.94E-10	EEF1E1	-0.508
hsa-miR-211-5p	3.94E-10	MRPS17	-0.652
hsa-miR-211-5p	3.94E-10	SPOP	-0.505
hsa-miR-211-5p	3.94E-10	SRP19	-0.517
hsa-miR-211-5p	3.94E-10	TPT1	-0.646
hsa-miR-211-5p	3.94E-10	UFD1L	-0.54
hsa-miR-212-5p	0.00481273	CBLN2	-0.504
hsa-miR-212-5p	0.00481273	EEF1E1	-0.623
hsa-miR-212-5p	0.00481273	GABARAPL1	-0.557
hsa-miR-212-5p	0.00481273	GNG2	-0.613
hsa-miR-212-5p	0.00481273	IGFBP3	-0.517
hsa-miR-212-5p	0.00481273	KLK15	-0.529
hsa-miR-212-5p	0.00481273	MARK3	-0.513
hsa-miR-212-5p	0.00481273	PAFAH1B2	-0.692
hsa-miR-296-3p	0.000432993	APEX1	-0.556
hsa-miR-296-5p	2.10E-08	ACTR1A	-0.513
hsa-miR-296-5p	2.10E-08	BBC3	-0.622
hsa-miR-296-5p	2.10E-08	C16orf45	-0.529
hsa-miR-296-5p	2.10E-08	ECHDC1	-0.524
hsa-miR-296-5p	2.10E-08	EPN1	-1.038
hsa-miR-296-5p	2.10E-08	GMPR	-0.501
hsa-miR-296-5p	2.10E-08	HM13	-0.585
hsa-miR-296-5p	2.10E-08	ISCA2	-0.814
hsa-miR-296-5p	2.10E-08	LYPLA2	-0.533
hsa-miR-296-5p	2.10E-08	PLLP	-0.548
hsa-miR-296-5p	2.10E-08	PPP2R5B	-0.531
hsa-miR-296-5p	2.10E-08	RTN2	-0.574
hsa-miR-296-5p	2.10E-08	SLC16A13	-0.509
hsa-miR-296-5p	2.10E-08	TFRC	-0.715
hsa-miR-296-5p	2.10E-08	TMEM135	-0.533
hsa-miR-30d-5p	9.32E-07	ATG5	-0.504
hsa-miR-30d-5p	9.32E-07	CAMK2N1	-0.535
hsa-miR-30d-5p	9.32E-07	IL1RAPL2	-0.618
hsa-miR-30d-5p	9.32E-07	LGI1	-0.646
hsa-miR-30d-5p	9.32E-07	RAB32	-0.518
hsa-miR-30d-5p	9.32E-07	RRAD	-0.515
hsa-miR-30d-5p	9.32E-07	SCN9A	-0.538
hsa-miR-30d-5p	9.32E-07	SOCS1	-0.536
hsa-miR-30d-5p	9.32E-07	UBE2J1	-0.537
hsa-miR-330-5p	8.38E-06	AAMP	-0.717
hsa-miR-330-5p	8.38E-06	C9orf24	-0.602
hsa-miR-330-5p	8.38E-06	EBP	-0.697
hsa-miR-330-5p	8.38E-06	LDOC1	-0.524
hsa-miR-330-5p	8.38E-06	PPP1R3F	-0.61
hsa-miR-330-5p	8.38E-06	RGL3	-0.533
hsa-miR-346	9.27E-08	MEMO1	-0.507
hsa-miR-346	9.27E-08	NUDT13	-0.567
hsa-miR-346	9.27E-08	PTPN5	-0.519
hsa-miR-346	9.27E-08	ZDHHC13	-0.711
hsa-miR-371a-5p	0.000220926	CCDC23	-0.564
hsa-miR-423-3p	0.025259	BCORL1	-0.606
hsa-miR-423-3p	0.025259	PABPC1	-0.719
hsa-miR-423-3p	0.025259	RAP2C	-0.846
hsa-miR-532-3p	7.44E-08	BET1	-0.527
hsa-miR-532-3p	7.44E-08	CBX1	-0.517
hsa-miR-532-3p	7.44E-08	DDOST	-0.57
hsa-miR-532-3p	7.44E-08	NEDD8	-0.562
hsa-miR-532-3p	7.44E-08	PISD	-0.503
hsa-miR-532-3p	7.44E-08	SLC10A5	-0.75
hsa-miR-551a	4.68E-05	LPHN1	-0.514
hsa-miR-92a-3p	0.000326446	BCAT2	-0.609
hsa-miR-92a-3p	0.000326446	CBLN4	-0.552
hsa-miR-92a-3p	0.000326446	CCT6A	-0.532
hsa-miR-92a-3p	0.000326446	CHST1	-0.595
hsa-miR-92a-3p	0.000326446	CLDN11	-0.572
hsa-miR-92a-3p	0.000326446	DKK3	-0.509
hsa-miR-92a-3p	0.000326446	DNAJB9	-0.573
hsa-miR-92a-3p	0.000326446	DUSP10	-0.513
hsa-miR-92a-3p	0.000326446	ERGIC2	-0.61
hsa-miR-92a-3p	0.000326446	FAM20C	-0.578
hsa-miR-92a-3p	0.000326446	FBXW7	-0.522
hsa-miR-92a-3p	0.000326446	GRAMD3	-0.56
hsa-miR-92a-3p	0.000326446	IDH1	-0.528
hsa-miR-92a-3p	0.000326446	KIAA1279	-0.596
hsa-miR-92a-3p	0.000326446	PCOLCE2	-0.644
hsa-miR-92a-3p	0.000326446	PGAM1	-0.528
hsa-miR-92a-3p	0.000326446	PPCS	-0.679
hsa-miR-92a-3p	0.000326446	RPL15	-0.72
hsa-miR-92a-3p	0.000326446	SNN	-0.513
hsa-miR-92a-3p	0.000326446	SPRYD4	-0.599
hsa-miR-92a-3p	0.000326446	TOB1	-0.587
hsa-miR-92a-3p	0.000326446	UGP2	-0.634
hsa-miR-92a-3p	0.000326446	ZFYVE21	-0.634
hsa-miR-133b	0.00012784	ZIC3	-0.615
hsa-miR-133b	0.00012784	ZNF131	-0.521
hsa-miR-133b	0.00012784	ZNF354A	-0.698
hsa-miR-145-5p	0.00399979	GLIS1	-0.648
hsa-miR-199b-5p	0.000814726	ZNF329	-0.581
hsa-miR-199b-5p	0.000814726	ZNF439	-1.155
hsa-miR-199b-5p	0.000814726	ZNF709	-1.572
hsa-miR-211-5p	3.94E-10	DRAP1	-0.738
hsa-miR-212-5p	0.00481273	PRRX2	-0.628
hsa-miR-296-5p	2.10E-08	HMGA1	-0.546
hsa-miR-296-5p	2.10E-08	TEAD3	-0.524
hsa-miR-532-3p	7.44E-08	ZNF514	-0.682
hsa-miR-92a-3p	0.000326446	NKX2-3	-0.61
hsa-miR-92a-3p	0.000326446	TGIF1	-0.546
