## Supplemental Table S4 for "LSD-pipeline: Causal Inference of miRNA Network Effects in Alzheimer’s Disease"

### Sheet: Table S4_model_fitting
Table S4. Model fit indices for Stage 1 and Stage 2 SEM analyses
A. Stage 1: Overall serum miRNA â†’ AD-status model a
chi2	df	CFI	RMSEA	SRMR
5.33E-12	0	1	0	0
B. Stage 2: Individual miRNA latent-variable models (original) b
miRNA	N genes	chi2	df	p (fit)	CFI	RMSEA	SRMR	Fit quality b
miR-1249-3p	4	9.3	5	0.098	0.972	0.043	0.033	Good
miR-211-5p	10	165.3	44	5.55E-16	0.91	0.077	0.061	Acceptable
miR-1306-5p	4	14	5	0.015	0.858	0.062	0.04	Marginal
miR-532-3p	6	54	14	1.27E-06	0.854	0.078	0.058	Marginal
miR-122-5p	7	123.9	20	< .001	0.774	0.105	0.08	Poor
miR-296-5p	15	305.9	104	< .001	0.709	0.064	0.062	Poor
miR-330-5p	6	60.7	14	8.74E-08	0.705	0.085	0.064	Poor
miR-199b-5p	24	906.8	275	< .001	0.705	0.07	0.065	Poor
miR-145-5p	11	258.4	54	< .001	0.691	0.09	0.071	Poor
miR-212-5p	8	231.2	27	< .001	0.686	0.127	0.096	Poor
miR-92a-3p	23	978.7	252	< .001	0.656	0.079	0.07	Poor
miR-346	4	40.9	5	9.80E-08	0.652	0.124	0.078	Poor
miR-149-5p	12	372.3	65	< .001	0.544	0.101	0.092	Poor
miR-133b	43	3439.3	902	< .001	0.487	0.078	0.088	Poor
miR-30d-5p	9	235.6	35	< .001	0.42	0.111	0.089	Poor
C. Stage 2 parceling: original vs. parceled model fit (9 miRNAs with >3 target genes) b c
miRNA	N genes	N parcels	Orig. CFI	Orig. RMSEA	Parceled CFI	Parceled TLI	Parceled RMSEA	Parceled SRMR	delta CFI	Parceled chi2	df	p (fit)	Fit quality (parceled) b
miR-30d-5p	9	3	0.42	0.111	0.916	0.748	0.07	0.032	0.496	6.5	2	0.039	Acceptable
miR-133b	43	5	0.487	0.078	0.978	0.963	0.054	0.03	0.491	21.4	9	0.011	Good
miR-149-5p	12	4	0.544	0.101	0.673	0.347	0.155	0.09	0.13	61.3	5	6.48E-12	Poor
miR-92a-3p	23	5	0.656	0.079	0.898	0.829	0.06	0.043	0.242	24	9	0.004	Marginal
miR-212-5p	8	3	0.686	0.127	0.985	0.954	0.047	0.024	0.299	4.1	2	0.13	Good
miR-199b-5p	24	5	0.705	0.07	0.947	0.912	0.086	0.041	0.242	39.8	9	8.11E-06	Marginal
miR-330-5p	6	3	0.705	0.085	0.951	0.852	0.062	0.03	0.246	5.5	2	0.063	Acceptable
miR-296-5p	15	5	0.709	0.064	0.957	0.928	0.043	0.036	0.248	16.7	9	0.053	Good
miR-122-5p	7	3	0.774	0.105	0.967	0.901	0.065	0.03	0.193	6	2	0.051	Acceptable
--- Notes ---
a	Stage 1 model is just-identified (df = 0); all fit indices are trivially perfect and are not informative for model evaluation.
b	Fit quality criteria (Hu & Bentler, 1999): Good = CFI >= 0.95 and RMSEA <= 0.06; Acceptable = CFI >= 0.90 and RMSEA <= 0.08; Marginal = CFI >= 0.85 or RMSEA <= 0.10; Poor = below all thresholds.
c	miR-149-5p showed limited improvement after parceling (delta CFI = 0.130; parceled CFI = 0.673, RMSEA = 0.155); Stage 2 results for this miRNA should be interpreted with caution.
D. Stage 3 model fitting including parceling
TF	model_type	n_genes	chisq	df	pvalue_fit	cfi	rmsea	srmr	note
DRAP1	observed	1	0	0	NA	1	0	0
GLIS1	observed	1	0	0	NA	1	0	0
HMGA1	latent_parceled	55	49.3783	9	1.41E-07	0.922887	0.0980154	0.053224	5 parcels; original: CFI=0.408, RMSEA=0.093 (poor fit)
NKX2-3	observed	2	0	0	NA	1	0	0
PRRX2	observed	2	0	0	NA	1	0	0
TGIF1	latent	10	209.677	44	0	0.788442	0.0897938	0.0749007	original model (poor fit, CFI<0.85); parceled: CFI=0.877, RMSEA=0.077, but path NS (p=0.340)
