## Supplemental Table S5 for "LSD-pipeline: Causal Inference of miRNA Network Effects in Alzheimer’s Disease"

### Sheet: Sheet1
Panel	Cohort			SVM	MLP
Panel	Cohort	SVM	MLP
10-miRNA	exploration (n approx 1291)	0.714	0.728
4-miRNA	exploration (n approx 1291)	0.658	0.67
3-miRNA	exploration (n approx 1291)	0.63	0.629
10-miRNA	validation (n = 119)	0.817	0.821
4-miRNA	validation (n = 119)	0.81	0.861
3-miRNA	validation (n = 119)	0.758	0.762
